# Proteomic profiling of xenobiotic and nutrient transporters in human placenta of different gestational ages

**DOI:** 10.64898/2026.06.25.730994

**Authors:** Eric M. Weaver, Ariel Topletz-Erickson, Nina Isoherranen, Jashvant D. Unadkat, Samuel L.M. Arnold

## Abstract

**Background:** The placenta serves a critical role in nutrient uptake and waste elimination for the developing fetus. The placenta is also responsible for the uptake and/or exchange of xenobiotics, including medications, between the maternal and fetal bloodstreams. An estimated 40-80% of women take medications or drugs during pregnancy for a variety of conditions. Very little is understood about fetal drug and nutrient exposure during pregnancy and how it may change over the course of fetal development.

**Objective:** This study aimed to characterize the abundance of transport proteins in placental tissue, which are important in modulating fetal nutrient and drug exposure, over the duration of pregnancy. Mass spectrometry-based global proteomic analysis revealed trends in the expression of thousands of proteins throughout gestation. Focusing on the membrane-associated proteome enabled an increased emphasis on the solute carrier and ATP-binding cassette families of transporter proteins that are critical for nutrient and xenobiotic transport across the maternal-fetal barrier.

**Study Design:** Using data-independent acquisition proteomics, relative abundance of proteins in placental tissue samples was profiled across all three trimesters of pregnancy (Trimester 1 = 16, Trimester 2 = 9, and Term = 9). Membrane fractions were generated to enrich membrane-associated proteins for proteomic analysis. Placental samples were grouped into randomized batches for membrane fraction generation and mass spectrometry analysis. Proteomic search results from each batch were imported into the R programming environment from Skyline, concatenated, and normalized as one data set for downstream analysis.

**Results:** A total of 6,331 proteins were detected across all samples with 4,210 proteins identified in every sample. Pathway analysis revealed that as gestational age increases, membrane-associated proteins involved in more complex metabolic pathways increase in relative abundance while those involved in extracellular remodeling events and simple organic ion transport tended to decrease. A total of 139 solute carrier and ATP-binding cassette transport proteins were identified in all samples, and 80 were identified in every sample. In general, membrane-associated proteins, including solute carrier and ATP-binding cassette transport proteins, were significantly enriched in placental tissue collected during early gestation compared to term placental tissue.

**Conclusion:** This study presents a comprehensive profiling of membrane-associated proteomic changes during gestation and identifies significant gestational age associated abundance changes at the protein level in several transport protein families. The application of data-independent acquisition global proteomic techniques enabled in-depth analysis of thousands of proteomic changes across pregnancy in a single experiment. These data provide critical information to support future studies into the understanding of fetal exposure to xenobiotics and nutrients circulating in the maternal bloodstream.
