## Supplemental Table 1 for "Proteomic profiling of xenobiotic and nutrient transporters in human placenta of different gestational ages"

### Sheet: Sheet1
Sample #	Gest. Age (d)	Sex	Race	Date Obtained	Smoker	Drug Use
24161	54	n/a	Cauc		n/a	n/a
24166	59	n/a	Asian	Apr-Jun 2011	n/a	n/a
24167	59	n/a	African	Apr-Jun 2011	n/a	n/a
24268	63	M	n/a	Apr-Jun 2011	n/a	n/a
24246	67	n/a	Cauc		n/a	n/a
24270	67	M	n/a	Apr-Jun 2011	n/a	n/a
24182	72	M	Cauc	Apr-Jun 2011	n/a	n/a
24242	72	M	n/a	Apr-Jun 2011	YES	n/a
24151	72	n/a	n/a	Apr-Jun 2011	n/a	n/a
24181	74	n/a	Asian	Apr-Jun 2011	n/a	n/a
24183	74	n/a	Cauc	Apr-Jun 2011	n/a	n/a
24222	80	n/a	n/a	Apr-Jun 2011	n/a	n/a
24189	91	n/a	Hispanic	Apr-Jun 2011	n/a	n/a
24179	98	n/a	Asian	Apr-Jun 2011	n/a	n/a
24148	98	F	Cauc		n/a	n/a
24150	98	n/a	African American	Apr-Jun 2011	n/a	n/a
28742	103	F	African American		n/a	Yes
24190	105	F	Cauc		n/a	n/a
24226	108	F	Cauc		n/a	n/a
24180	108	F	Asian	Apr-Jun 2011	n/a	n/a
24178	115	M	Cauc	Apr-Jun 2011	n/a	n/a
29052	122	M	White	2022-04-30	n/a	Yes
28973	132	F	Asian	2022-02-18	n/a	n/a
28961	135	M	White	2022-02-10	n/a	n/a
24186	137	F	n/a	Apr-Jun 2011	n/a	n/a
HT 1	287	n/a	n/a	2000-12-26	n/a	n/a
HT 6	287	n/a	n/a	2000-12-31	n/a	n/a
HT 7	287	n/a	n/a	2001-03-15	n/a	n/a
HT 8	287	n/a	n/a	2001-04-18	n/a	n/a
HT 3	287	n/a	n/a	n/a	n/a	n/a
HT 4	287	n/a	n/a	n/a	n/a	n/a
HT 5	287	n/a	n/a	n/a	n/a	n/a
HT X	287	n/a	n/a	n/a	n/a	n/a
HTP-2	287	n/a	n/a	n/a	n/a	n/a
