## Supplemental Table 2 for "Proteomic profiling of xenobiotic and nutrient transporters in human placenta of different gestational ages"

### Sheet: Sheet1
	T1	T2	T3
Proteomic Analysis Batch 1	4	4	4
Proteomic Analysis Batch 2	5	3	4
Proteomic Analysis Batch 3	7	2	1
Totals	16	9	9
	Proteins	SLCs	ABCs
Total	6330	119	20
Across Batches	4210	68	12
